# Transcriptomic Insights into Drought Tolerance Enhancement in Bread Wheat Induced by a Microalgae-based Biostimulant

**DOI:** 10.64898/2026.05.18.725825

**Authors:** Christina Arvanitidou, Marcos Ramos-González, M. Elena García-Gómez, Mercedes García-González, Francisco J. Romero-Campero

## Abstract

Bread wheat (*Triticum aestivum*) is a staple food crucial for global caloric intake and food security. The current climate emergency demands the development of sustainable agricultural practices, particularly in the context of drought-induced yield reductions in bread wheat. Microalgae-based biostimulants have emerged as promising tools to enhance crop tolerance to drought stress while concurrently mitigating atmospheric CO_2_ accumulation. This study characterizes the transcriptomic responses to the foliar application of the microalgae-based biostimulant LRM^TM^ in drought-stressed and fully irrigated wheat plants unveiling its mode of action. Drought stress at the tillering stage significantly altered gene expression activating key pathways related to phosphate starvation response (PSR), inositol phosphate signaling, and tocopherol biosynthesis. The application of the microalgae-based biostimulant LRM^TM^ in drought-stressed plants further enhanced the expression of drought-responsive genes, particularly those involved in PSR and carbon fixation. Specific responses to LRM^TM^ treatment in drought-stressed plants were also found related to abscisic acid (ABA) signaling activating genes involved in stomata closure, which plays a critical role in drought tolerance. In fully irrigated plants, LRM^TM^ treatment was also beneficial modulating circadian rhythms, shade avoidance and attenuating stress responses. Phenotypic analysis showed that LRM^TM^-treated plants exhibited enhanced drought tolerance, increased height and spike length even under fully irrigated conditions. These results indicate that the microalgae-based biostimulant LRM^TM^ not only enhances wheat response to drought but also promotes growth and productivity in both stressed and non-stressed conditions which could contribute to the development of sustainable agriculture in the face of the current climate challenges.
