## Supplementary Table 1 for "Transcriptomic Insights into Drought Tolerance Enhancement in Bread Wheat Induced by a Microalgae-based Biostimulant"

### Sheet: Activated Drought vs Fully Irri
Activated Genes Drought-stressed (30ml H20) vs Fully irrigated (180ml H20) plants
Gene ID	Log2FoldChange	Adjusted p-value	Best Arabidopsis Orthologs
Traes_5AS_30E76EB53	20.6472	0.000167277	AT1G27330
Traes_5AS_30E76EB531	20.0746	0.000298779	AT1G27330
Traes_4DS_656B93262	12.4187	1.95665e-10	AT5G20410
Traes_4BS_90B7D3855	11.3556	4.13914e-10	AT5G20410
Traes_5DL_05B334BC0	10.287	2.73372e-07	AT1G23110
Traes_7BS_28C72CCBD	10.1948	0.0047245	AT3G48000
Traes_5BL_9C059D15D	9.61989	6.0493e-07	AT1G23110
Traes_2BL_C3533A6D6	9.08196	4.26284e-05	AT4G21585
Traes_7DL_6E8C2857D	9.03226	6.33022e-06	AT4G30660
Traes_4AL_02F7D1B1F	8.7035	1.781e-08	AT5G20410
Traes_7BL_973FFB71F	8.62683	0.000575957	AT4G30660
Traes_7DL_71905FA7B	8.61843	5.36104e-06	AT1G73010
Traes_3B_84CF9EC68	8.52955	1.20853e-08	AT3G10150
Traes_3B_C3C710885	8.14045	7.60867e-20	AT3G02040
Traes_3DL_9F70B873C	8.02168	0.000105611	AT3G02040
Traes_5AL_F8C3B03A5	8.00971	9.23087e-06	AT1G23110
Traes_7BL_E06D2A606	7.89194	1.155e-05
Traes_6DL_C5F05FFAD	7.89006	7.77527e-05	AT4G35750
Traes_3DL_01383BD6A	7.64439	7.19144e-05	AT3G02040/AT5G41080
Traes_5AL_E9E4E3BC6	7.6336	2.19673e-05	AT5G27740
Traes_3B_6A3604BF5	7.5257	6.78777e-13	AT5G41080
Traes_2DS_E04C2AAA3	7.50718	2.08189e-08	AT1G13680
Traes_2BL_56779CC56	7.34568	0.000667278	AT5G41080/AT3G02040/AT5G43300
Traes_2DL_FE7C9635F	7.01426	0.00642309	AT4G21585
Traes_2BS_E9B276FE4	6.71523	4.43603e-29	AT2G45130
Traes_5DL_8A39C1525	6.6472	2.13978e-05	AT3G07130
Traes_3AL_DABE7199F	6.42048	1.11878e-08	AT5G41080
Traes_2AL_E28BDB57F	6.41897	0.0125933	AT5G41080
Traes_2DS_074C825C9	6.37532	8.61414e-13	AT2G45130
Traes_3DS_D232D9685	6.05033	5.58252e-18	AT5G01220
Traes_2AS_4EFA77404	6.03956	5.54902e-11	AT1G25550
Traes_2DS_C566FF97E	5.95283	8.0269e-13	AT2G26660
Traes_2AL_F27B50401	5.7568	0.000898326	AT4G21585
Traes_2DL_5379C1D05	5.73684	0.00423946	AT4G21585
Traes_2DS_454B1671D	5.68348	6.2016e-10
Traes_2AS_96D993ED0	5.67542	6.37668e-20	AT2G45130
Traes_7DS_8B69EA343	5.59966	5.63411e-06	AT5G41080/AT3G02040
Traes_7AS_CC48D0C77	5.57182	0.0014451	AT2G02100
Traes_3DS_CBE46365A	5.50862	1.27985e-19	AT5G01220
Traes_5BL_6D2126519	5.44055	3.70083e-19	AT4G13700/AT3G07130
Traes_3DS_01821AC73	5.37373	7.6995e-07	AT5G01220
Traes_3B_D6D567EEF5	5.33936	1.84811e-09	AT1G73010
Traes_3B_D6D567EEF	5.26256	6.2016e-10	AT1G73010
Traes_3B_8D0DE07D31	5.26243	1.51014e-11	AT1G73010
Traes_7DS_0AB5BFE95	5.06947	0.00205507	AT3G15990
Traes_2BL_FDF5ED8FA	5.05401	3.58345e-12
Traes_3B_145B649D5	5.02335	9.26326e-07	AT1G73010
Traes_4BL_00AAC9279	5.02305	4.00584e-14
Traes_5DL_68B1E285B	4.98772	0.0233459	AT2G20540/AT5G56310
Traes_4DL_D7C83DB52	4.95553	1.11589e-16
Traes_3B_D6D567EEF2	4.83987	1.49996e-08	AT1G73010
Traes_7DS_18379EC09	4.83064	0.0112794	AT3G15990
Traes_6AL_2B4A305CD	4.69701	5.42837e-06	AT1G63010/AT4G11810
Traes_2BS_10A8CAB27	4.6549	1.038e-11	AT1G25550/AT1G13300/AT3G25790
Traes_6DL_20A343A96	4.51318	2.14125e-25	AT1G63010/AT4G22990
Traes_3B_54E372DF5	4.47815	6.33535e-09
Traes_3B_D33D5070D	4.43287	6.15571e-09	AT1G73010
Traes_6BL_005314A5D	4.41123	6.49198e-53	AT1G63010/AT4G22990
Traes_4BS_164C80829	4.39876	2.97155e-09
Traes_7AS_2AAF32566	4.17706	1.06646e-19	AT3G02040/AT5G41080
Traes_7AL_7A5FDDE9C	4.16421	0.000437252
Traes_3AL_E743F0C11	4.15035	0.00043568	AT3G10150
Traes_2AS_5F11D7ACF	4.1496	4.7288e-17	AT1G13680/AT5G67130
Traes_3B_25DBE9BB2	4.00034	0.0341877	AT1G01630
Traes_3B_45A144661	3.94885	0.0343611	AT3G01310
Traes_3AS_47F5392A3	3.77706	1.30999e-13	AT5G01220
Traes_3DL_04FECA781	3.76754	0.00268578	AT5G15070/AT3G01310
Traes_7BS_E84316DC2	3.7202	1.09076e-06	AT1G68740
Traes_3DL_5DF1652B2	3.71812	0.00470826	AT4G29530
Traes_6AL_799954AE6	3.65001	7.85362e-06	AT4G35750
Traes_3B_67FEFCB2E	3.60825	7.31732e-05	AT1G17710
Traes_7DL_0E0E05BB9	3.58165	2.31381e-18	AT2G26660
Traes_3B_FF10F252A	3.53161	0.00294062	AT5G15070/AT3G01310
Traes_6BL_798EC1015	3.46627	0.0099075	AT2G02990
Traes_5AL_79EB72036	3.45369	3.04697e-09	AT5G63140
Traes_3AL_2420CDA0C	3.4461	1.98211e-06	AT5G15070/AT3G01310
Traes_3DL_ED2167268	3.39367	0.000765021	AT1G01630
Traes_2AL_56247C7D9	3.35113	5.22556e-26	AT3G47420
Traes_4AL_D7CEEBE8C	3.3458	0.0125933	AT3G15990
Traes_7AS_249B59BA1	3.29031	2.06052e-08	AT5G41080
Traes_5DL_7F9051151	3.27357	1.62087e-13	AT1G05000
Traes_7DL_B994066FA	3.26695	6.37668e-20	AT2G26660
Traes_2BL_007AADDF1	3.2118	1.37134e-13	AT3G47420
Traes_7AS_735085EFB	3.15532	8.62807e-09	AT1G68740
Traes_5AL_AF0091B7D	3.09933	7.17924e-10	AT3G07130
Traes_3DL_19CC0F025	3.09229	0.0157852	AT2G16430
Traes_5AL_FFA3A0686	3.06801	0.000595174	AT1G21240
Traes_3B_DD99FFEEC	2.95155	4.99121e-13	AT3G07130
Traes_2BS_B296754F9	2.91252	0.000985195	AT2G02990
Traes_3B_4DEB84E2E	2.91134	1.04619e-13	AT5G01220
Traes_4DS_6D27A2331	2.90267	0.0296845	AT3G03530
Traes_7AL_2D8B863A7	2.89883	2.13591e-20	AT2G26660
Traes_5BL_1534784E6	2.88291	3.73189e-16	AT1G05000
Traes_3DL_F36D3B968	2.87937	1.12391e-10	AT5G50400
Traes_1BS_0904DDDB6	2.72427	0.000921566	AT5G08030
Traes_7BL_DD88849AE	2.7213	3.61817e-30	AT2G26660
Traes_1BS_91DEF138E	2.70463	4.04969e-07	AT1G74210
Traes_6DL_E4582581B	2.69246	0.000136322	AT2G02990
Traes_1DL_67E5BD887	2.68546	1.11589e-16	AT3G61770
Traes_1AL_502E34D07	2.63037	0.00664119	AT2G45910/AT3G61390
Traes_6AL_91F3E548F	2.62325	6.0493e-07	AT2G02990/AT1G14220
Traes_2BS_1F655F5E3	2.59083	1.3672e-07	AT5G18640
Traes_7DS_043F7ABB5	2.5895	2.40877e-12	AT1G68740
Traes_2BS_F12DA8860	2.56529	0.00999686	AT5G18630
Traes_3B_C84BB63D9	2.50979	8.49635e-05	AT3G53620
Traes_3AS_5C7F2C739	2.45665	0.00794933	AT3G27970
Traes_2AS_21DD59F60	2.38046	1.2998e-06	AT3G16520
Traes_5BS_18387A867	2.35325	0.00253594	AT4G16070
Traes_3AS_C4B07C7AE	2.34345	3.64811e-06	AT3G07130
Traes_2DL_652675A4A	2.3397	6.99179e-06	AT1G30560
Traes_3DL_60150F547	2.30571	1.60806e-05	AT2G16430
Traes_5BL_EC11CEF6F	2.30013	8.92789e-08	AT5G13070
Traes_1AS_C9FF7774B	2.27383	1.00724e-05	AT5G27690
Traes_2AS_FA7C1F225	2.27256	1.49996e-08	AT3G16520
Traes_2BL_55FB84E2B	2.25754	0.00010386	AT3G04530
Traes_3B_8B604D9E0	2.22811	0.000256844	AT4G02380
Traes_6DL_1946B1DAA	2.19778	3.08016e-10	AT3G04530
Traes_5DL_176D71CC5	2.19747	0.00080346	AT5G63140
Traes_7BS_27D0E28C7	2.19437	3.58345e-12	AT1G05000
Traes_2DS_651F3DCBE	2.19388	4.79891e-08	AT5G18630/AT5G18640
Traes_5DL_68DF8DF53	2.18172	1.52622e-09	AT1G13750/AT5G50400
Traes_3B_BF10B13B5	2.17624	0.00260347	AT5G40310
Traes_3B_88BF67F5E	2.17523	1.42342e-05	AT3G53620
Traes_3AL_60B2CFF36	2.16879	3.03044e-10	AT3G16360
Traes_5DL_6AAA420AC	2.14499	1.51556e-07	AT3G52820
Traes_2BL_3705CDC12	2.13757	0.00229913	AT5G18640
Traes_4BL_A5672448D	2.13251	2.82151e-08	AT2G26980/AT5G21326
Traes_2AS_64063A59B	2.1256	2.08189e-08	AT1G65480
Traes_2BS_891EC5836	2.10511	1.16069e-13	AT3G16520
Traes_3DL_E1485757F	2.09457	5.3941e-21	AT3G16360
Traes_5AS_D42C83AB8	2.03404	1.1136e-14	AT1G13750/AT5G50400
Traes_5BS_97DAB5738	2.03127	0.00260347	AT4G24890
Traes_5BL_1A0C6449C	2.0275	3.54278e-05	AT3G52820
Traes_1BS_DF0A86458	2.02722	0.000437252	AT3G15630
Traes_2BL_D671CC30D	2.00526	0.0296167	AT3G04530
Traes_3B_7B33E0D59	1.99877	6.78774e-08	AT1G67600/AT1G24350
Traes_2BL_70B425A83	1.99514	4.13914e-10	AT4G11800/AT5G45490/AT4G23000
Traes_2BS_6A7A2DE84	1.97323	9.83593e-10	AT2G30360
Traes_7AS_B9B308572	1.97164	0.00043568
Traes_7AS_5F09CD9B3	1.96267	4.26774e-05	AT5G61550
Traes_5BL_FC28B66D8	1.95722	0.00613545	AT3G54700/AT5G43350
Traes_6DL_97E0EF6C6	1.94972	0.0071291	AT1G76550/AT1G20950
Traes_3DL_1C09F92C9	1.93816	0.000595174	AT1G24350/AT1G67600
Traes_1BL_035D6FCE4	1.93737	2.54992e-12	AT3G61770
Traes_3B_AB077D149	1.93187	0.0211876	AT2G46940/AT4G01670
Traes_5BL_0D3F2CF69	1.92762	0.000308325	AT5G63140
Traes_2BS_C6941CC6A1	1.9111	0.014853	AT3G59140
Traes_6DL_878B1A04B	1.88042	1.04119e-07	AT1G08650
Traes_2BS_C6941CC6A	1.87677	0.0074235	AT3G59140
Traes_3AL_81C985682	1.87317	0.00843604	AT3G53620
Traes_3B_1E182D39B	1.86535	5.50937e-15	AT3G16360/AT3G21510
Traes_4AL_CB1896D77	1.86427	0.00476893	AT4G25160/AT5G61550
Traes_3B_9566F7062	1.86145	0.000114622	AT3G53620
Traes_5AL_E42DCF414	1.8576	1.39745e-07	AT3G03310/AT3G25270/AT5G18880
Traes_2AL_1F06B7AB4	1.84182	1.19276e-06	AT4G11800/AT5G45490
Traes_3B_AE0A8F5D4	1.83666	5.34222e-10	AT5G50400
Traes_5DL_81D898FB7	1.78798	0.00728716
Traes_3AL_A80817DFD	1.78524	4.26796e-05	AT2G16430
Traes_7AL_D45376F32	1.78141	2.10838e-11	AT3G13040
Traes_5BL_3882BC657	1.77505	2.98212e-09	AT3G03310
Traes_5BL_79C61420F	1.75387	0.0034867	AT4G24890
Traes_5DS_FDD00EE4A	1.75114	4.98421e-12	AT1G13750/AT5G50400
Traes_7DL_B2EB69EC9	1.73084	2.06052e-08	AT3G19970
Traes_7AS_EA2CCE18A	1.72803	2.07717e-09	AT1G05000
Traes_7DS_B9C9FF49D	1.716	4.54695e-09	AT4G25160
Traes_1DS_8D64B08C4	1.71442	0.00566381	AT1G78580
Traes_5BS_5C71656C2	1.69251	9.48405e-07	AT1G13750/AT5G50400
Traes_7DL_090D0E08E	1.67865	1.49996e-08	AT3G13040
Traes_2DS_81D62E5E9	1.66547	0.000224783	AT1G65480
Traes_5DL_431C235B2	1.65964	1.16609e-08	AT3G03310
Traes_2BL_A50C37710	1.63994	9.91397e-06	AT4G11640
Traes_1DS_578ADDF80	1.63962	0.000379701	AT5G06730
Traes_1AL_6D1C60CD2	1.63391	0.000734952	AT4G10550/AT4G10540/AT5G11940
Traes_6BL_57FC6AD11	1.62158	0.00999686	AT1G76550
Traes_5BL_FE9A859E4	1.59449	0.000202806	AT5G47060
Traes_5DS_0293D1F91	1.58596	0.0203201	AT5G50720
Traes_7DS_68CF5EB87	1.58477	0.00907028	AT1G11330/AT4G21390
Traes_5BL_09C5A4790	1.57807	0.000105611	AT5G50400
Traes_5DL_1B21D9A26	1.55938	0.0241748	AT5G43350
Traes_5DL_391DF2590	1.53897	0.0225235	AT2G38940/AT5G43360/AT3G54700
Traes_1DL_B00D340AF	1.51984	0.0224006
Traes_4AL_CF66B7BE2	1.51661	0.00199932	AT5G61550
Traes_7DS_1E2B77E33	1.50478	1.11209e-08	AT1G05000
Traes_7DS_D9432246B	1.50386	0.000725485	AT5G61550
Traes_2BL_30050032B	1.50249	0.000136618	AT1G67600
Traes_1BL_3765A51EC	1.49817	0.0276377	AT1G10370
Traes_2BS_00566A85C	1.48913	0.000245957	AT5G61430
Traes_1DL_92C5556A8	1.48583	0.000357645	AT2G23790
Traes_5BL_9B1F586B0	1.48573	0.0131527	AT4G24890
Traes_4AS_5C4ADB91B	1.48082	8.10057e-06
Traes_3B_35D6F6CE7	1.46713	3.66958e-05	AT5G20280
Traes_5DL_DA19E2C89	1.45487	0.0014128	AT1G53310
Traes_3B_8FCD39B95	1.45423	0.00223732	AT5G62410
Traes_7AL_B6F334692	1.43098	8.14584e-07	AT3G19970
Traes_3AL_22AC5CBE4	1.43033	0.00664119	AT3G53620
Traes_5DS_382F5FE0F	1.42919	0.00855043	AT4G16070/AT4G32110
Traes_7DS_5547E3F22	1.42385	0.000281632	AT2G38740
Traes_5AL_FE6E41DC1	1.41173	0.0010968	AT2G45910
Traes_2AL_F26B8E544	1.39895	0.00420942	AT4G23000
Traes_2BL_EB5479E52	1.38988	3.22213e-11	AT4G39730
Traes_4DS_92795CFC91	1.38701	0.00339567	AT1G18980
Traes_3DL_DBA04EB78	1.38511	0.000170685	AT1G72180
Traes_2AS_4A166E7F4	1.38102	0.0403185	AT5G18630
Traes_2AL_EA97397C5	1.37449	0.0005197	AT4G02360
Traes_2BS_F89A2D2FC1	1.35277	0.00260859	AT3G16510
Traes_2AS_3EDDFBB19	1.35109	0.000157825	AT2G02990
Traes_1AL_DF3BE19C4	1.34533	2.81191e-07	AT4G33030
Traes_5AL_8D5A83BF8	1.3446	0.0463047	AT4G25110
Traes_4BL_6EF5758BA	1.33978	0.0173403	AT3G55640
Traes_4DL_9FDBC1164	1.33854	1.16014e-17	AT5G43150
Traes_3AS_6505083E0	1.33399	2.49011e-05	AT5G20280
Traes_1AS_45B444350	1.33365	0.0296049
Traes_5BL_406A1C48D	1.32503	0.00701145	AT2G15490
Traes_2BL_C26ACA550	1.3246	4.21895e-05	AT3G51000
Traes_2DS_78D9A3898	1.30914	0.0129933	AT2G46950/AT4G27710
Traes_3B_A5AAB0508	1.30621	1.57145e-06	AT2G39780
Traes_3DL_1825C1F9E	1.3057	0.000133202	AT5G15860/AT1G26120/AT3G02410
Traes_5DL_385FA8772	1.30356	0.0134311	AT3G53450/AT2G37210
Traes_2BS_F5C1FCE3C1	1.30223	4.39177e-05	AT1G27760
Traes_1DS_1BCCE78E0	1.29756	0.00610096	AT3G16360
Traes_3AL_D57BE8789	1.29653	4.18699e-05	AT1G14560
Traes_3AL_727AC18B0	1.28893	0.00102634	AT3G14067
Traes_3DL_3FDB734ED	1.28032	3.28343e-06	AT2G39770
Traes_6AL_989DD9AA1	1.27002	0.0234289	AT5G24530
Traes_1BS_188DDFB56	1.26907	0.0165067	AT3G53620
Traes_3AL_FED51E346	1.26757	0.000157825	AT5G56550
Traes_7BS_C3E89D1A7	1.26458	1.52967e-09	AT4G35360
Traes_2BL_C49B0278E	1.26381	0.0222477	AT1G65540
Traes_1AL_A27146E34	1.26348	6.079e-06	AT1G75250
Traes_5AL_65FC8CBE2	1.25717	2.71312e-05	AT1G53310
Traes_1AS_777D95C94	1.25519	1.0732e-06	AT3G10420
Traes_1BL_1B2B3806B	1.255	0.000327025	AT5G53050
Traes_7BS_A9827E366	1.25189	0.00164229	AT1G18640
Traes_5BS_92E784CCA	1.24588	0.027311	AT3G29180
Traes_5BL_619A5623A	1.23767	0.00229913	AT5G50400
Traes_1BS_BB2203477	1.23634	0.0181653	AT5G27690
Traes_1BS_1BCCE78E0	1.22811	0.00151505	AT3G16360
Traes_6BL_F7F256B14	1.22803	0.0113255	AT5G42370
Traes_1BL_74B2CA073	1.22748	2.90011e-06	AT4G33030
Traes_2AL_C382A3A65	1.22471	0.0035398	AT4G11800
Traes_3B_21BBB6A08	1.2208	8.5502e-05	AT1G14560
Traes_4AL_87F6E077F	1.21969	0.00198743	AT1G10330
Traes_4DL_E5521D4C1	1.2193	0.00142039
Traes_6BL_01DF926F1	1.21816	0.00573324	AT1G22170
Traes_6DL_94F1C2137	1.21744	3.70766e-10	AT4G24740
Traes_2AL_9B8AE5E1A	1.21556	0.00848701	AT3G25400
Traes_3B_55B913FD2	1.21264	0.0181653	AT5G20280
Traes_1BL_9457AA2A8	1.21236	0.0438192	AT1G79550
Traes_2AL_26065F906	1.21135	0.00121693	AT2G38170
Traes_2BL_E4E0287B6	1.20955	0.0396847	AT1G01490
Traes_3DL_C23DFCF8B	1.1907	0.0446238	AT2G43240
Traes_6AL_04E62B183	1.19024	0.000429203	AT2G11810/AT5G20410
Traes_4BL_E2E2C4E1D	1.19007	5.34768e-06	AT2G37250
Traes_2AL_BE5540B1E	1.18595	0.000824024	AT5G03860
Traes_1AL_246B50313	1.18388	2.66942e-07	AT3G56040
Traes_1DL_F6968A58B	1.18322	0.0488644	AT5G27740
Traes_6BL_08F77FAA5	1.18241	4.05376e-08	AT4G24740
Traes_7DS_19464EE9E	1.18077	0.000985678	AT1G79610
Traes_4AS_E2E0BF011	1.18005	6.74561e-10	AT3G08720
Traes_2AS_110185171	1.17974	0.00157165	AT4G01790
Traes_6AL_1F8480C1B	1.17966	1.65064e-05	AT1G08650
Traes_3DL_9E275293A	1.17617	1.62111e-05	AT1G14560
Traes_5DL_43046228D	1.17434	0.00270275	AT4G37980
Traes_1DL_5572BA753	1.17225	0.000132717
Traes_6AL_835866EA9	1.16998	2.28318e-08	AT4G24740
Traes_5BL_7D25D704A	1.16825	4.77198e-06
Traes_2AL_2C6CB90A3	1.1657	6.06997e-05	AT3G03790
Traes_5DL_007FEB7DB	1.16139	0.00534788	AT2G45910
Traes_4BL_9E3F7A2E4	1.15768	0.000533954
Traes_5BL_0851323D6	1.15696	0.0120057	AT3G56930
Traes_2DL_3B1CBE608	1.15487	0.00043568	AT5G01220
Traes_6BL_8360C77EF	1.15391	0.000423562	AT4G11600
Traes_3AL_DDD7627D7	1.14639	0.0128218	AT2G46560
Traes_6DL_C620B10AA	1.13958	0.0405449	AT5G24530
Traes_3AS_9A8B4C51B	1.13594	9.57346e-05	AT3G15353
Traes_7AS_9E1AC3FE6	1.13529	0.000828908	AT2G38740
Traes_5BL_2230EBD7F	1.13501	0.00387921	AT2G45910
Traes_1DL_5AFDF8430	1.13093	2.13978e-05	AT4G33030
Traes_1DL_C2D87F4E4	1.13084	0.0130641
Traes_2AL_974282B60	1.12897	2.3702e-09	AT2G22170/AT4G39730
Traes_6AL_C22A20588	1.12695	0.00653611	AT3G47570/AT3G47580
Traes_4BL_5F08C2BBF	1.12608	9.74745e-05	AT1G02170
Traes_6DL_A75F0AE84	1.1231	0.000587605
Traes_7DS_D648FA6A5	1.11681	5.32667e-05	AT4G35360
Traes_7BS_C57477AA31	1.11522	7.31732e-05	AT3G27190
Traes_1DS_6390AA4DD	1.11492	0.000508146	AT1G74210
Traes_2AL_3742E5342	1.1148	0.00514494	AT3G03790
Traes_6AS_DD0E6D371	1.11189	0.00416847
Traes_3B_85933437D	1.11052	3.11068e-08	AT5G56550
Traes_4BL_80A2BD9E8	1.10782	0.0236978	AT1G02170
Traes_6AL_E35C8085A1	1.10473	1.18307e-05	AT4G24740
Traes_7AS_2AFC04957	1.10323	0.0362209	AT1G18640
Traes_4AL_5DC5B376E	1.10204	0.000901055	AT2G18050
Traes_2DL_2BA772DB5	1.09925	0.000909539	AT1G30270
Traes_5BS_AEDEDAF01	1.09714	0.018873
Traes_2AL_538DC10D0	1.09464	2.16628e-05
Traes_1BS_C4B727779	1.09416	0.00101704	AT1G21240/AT1G21230
Traes_1BS_D68F0BED6	1.09349	0.035014	AT1G60960
Traes_6AL_E35C8085A	1.09347	1.04296e-05	AT4G24740
Traes_3AL_09BDFC4B4	1.09234	1.16821e-05
Traes_6BL_BCFC4A7F8	1.09105	0.0200615	AT3G07400
Traes_5BL_D1ADDB1FF1	1.09094	0.00250325	AT4G34138
Traes_6BL_EBFB14EC3	1.0907	0.000394134
Traes_2AS_D3B877D1C	1.09068	0.0187588	AT5G18610/AT3G02810
Traes_2BS_AED10CD44	1.08899	0.024751	AT2G30020
Traes_7DS_BD6AB3323	1.08836	0.0310977	AT5G51270
Traes_5DL_6E2DD80321	1.0867	2.73015e-06
Traes_2DL_BF9338421	1.08445	1.80948e-05
Traes_2BS_B0381E37A	1.08399	7.19144e-05	AT2G17975
Traes_1DL_25AE62890	1.08313	1.91893e-05	AT3G56040
Traes_2AS_E70676FAD	1.0814	0.000243116	AT2G45910
Traes_7BS_CB04276DC	1.08133	0.000132192	AT5G57625
Traes_7AS_7F2987981	1.08092	0.000197467	AT3G27190/AT5G40870
Traes_3DL_E1FF14504	1.07982	1.25403e-05	AT2G39780
Traes_3DL_D65E3B0D2	1.07738	0.00129289	AT5G08030
Traes_7DS_69AAFAE02	1.07305	0.0210782	AT2G26310
Traes_2AS_7E34EEB70	1.07022	0.000508146	AT1G02880
Traes_1DS_6F2879364	1.06878	1.25403e-05	AT3G10420
Traes_2DS_8B6DB2397	1.06363	0.0265158	AT3G16510
Traes_5AL_DCAB39442	1.06204	0.036588	AT1G02170
Traes_4BS_B7B7EFF37	1.04851	1.23797e-05	AT3G20910/AT5G12840
Traes_1BS_23156BD3C	1.04629	9.64309e-06	AT3G10420
Traes_1BL_A3BAAF327	1.04621	2.4192e-06	AT5G24660
Traes_3B_43DC50922	1.04312	0.000903153
Traes_7BS_8D9D397291	1.04203	0.000912988	AT5G57625
Traes_5BL_6642E2A8B	1.03858	0.00012109	AT1G53310/AT3G14940
Traes_2DL_1478A1065	1.0377	1.18307e-05	AT2G22170
Traes_3AL_EB7142B35	1.03672	0.000667278	AT4G27020/AT5G54870
Traes_2DL_787806003	1.0352	0.0155148	AT1G59950
Traes_7BS_C57477AA3	1.03436	0.000985921	AT3G27190
Traes_6BL_A530B5920	1.03401	0.0166683	AT4G34000
Traes_7BL_8E2FAECC0	1.02979	0.00532966	AT3G47420
Traes_4DL_5A5A5E793	1.02892	0.000132717	AT2G26980/AT1G30270/AT5G21326
Traes_4AL_C14FA7916	1.02646	0.0027157	AT5G20400
Traes_2DS_30775DCAD	1.02486	0.0483822	AT2G02990
Traes_2AL_25944DD47	1.02173	0.00951104	AT1G60730/AT1G60680/AT1G60750/AT1G60710
Traes_1DL_74C5155C71	1.01922	0.00198743
Traes_5AL_E8D0BB87B	1.01861	0.00022289	AT5G28840
Traes_1DL_74C5155C7	1.01843	0.00350848
Traes_1AS_1BCCE78E0	1.01796	0.0123669	AT3G16360
Traes_3DL_4E24640DC	1.0171	0.00833065	AT5G08030
Traes_4BL_32D8155C6	1.0145	0.0169486	AT3G04030
Traes_2BS_B59534EE9	1.01265	0.00260347	AT3G49060/AT2G45910
Traes_7DL_F4972CA5C	1.01187	0.000912988	AT3G47420
Traes_1DL_1AEFC9365	1.00883	0.0395263	AT3G24503
Traes_1DS_C2EFEFBB9	1.00334	0.0126081	AT1G10970
Traes_5BL_5082542FB	1.00258	0.00273326	AT5G24660
Traes_2DL_1C171DF7E	1.00205	0.0357164	AT4G11800

### Sheet: Repressed Drought vs Fully Irri
Repressed Genes Drought-stressed (30ml H20) vs Fully irrigated (180ml H20) plants
Gene ID	Log2FoldChange	Adjusted p-value	Best Arabidopsis Orthologs
Traes_5DS_CCCDA48421	-2.1658	0.000280686	AT4G15680
Traes_3AS_8A727B48F	-1.81796	0.000332802	AT3G02520
Traes_5AS_8DF82307C	-1.80392	0.000160569	AT2G47870
Traes_5AS_8DF82307C1	-1.78493	0.000200654	AT2G47870
Traes_5AS_8DF82307C2	-1.78389	0.000186701	AT2G47870
Traes_5AS_8DF82307C3	-1.76857	0.000196057	AT2G47870
Traes_5DS_7FD4F7284	-1.66982	0.0107523	AT2G47870
Traes_1AL_D9035D5E0	-1.54144	0.0113255	AT5G54160
Traes_3AS_D6B5BF0B8	-1.47721	0.0467704	AT5G33320
Traes_5DS_16CAD53F3	-1.41029	0.0194868	AT4G15680
Traes_2AL_F1AB3D45A	-1.3194	0.047587	AT5G55480
Traes_5BS_DF2486215	-1.27006	0.0161262	AT2G47870
Traes_3B_58821849B	-1.21996	0.00347073	AT2G39040/AT3G21770
Traes_2AL_A0A36D568	-1.20315	0.0400248	AT5G54190
Traes_2DL_3C229EB92	-1.16374	0.00377421	AT5G54190
Traes_4DL_D7237EFB9	-1.15883	0.0047245	AT4G37870
Traes_2BL_C41ED2148	-1.14913	9.75366e-05	AT1G59740/AT1G33440
Traes_2AS_942884399	-1.13982	1.88534e-05	AT5G67420
Traes_7DS_4301CA3BC	-1.11193	0.017522	AT4G12420
Traes_4BL_0726DD6EC	-1.10265	0.00624475	AT1G04770
Traes_4BS_3D465EE8F	-1.0971	5.58252e-18	AT1G66150
Traes_4AS_ED8D7EE94	-1.08704	0.0445611	AT5G17330
Traes_3B_2DA46E431	-1.08494	0.00120034	AT5G33320
Traes_5BS_B3834F8C0	-1.06944	0.0476102	AT2G47870
Traes_2DL_0DD946101	-1.05308	0.00780223	AT1G63010
Traes_2AL_A26170C43	-1.03758	6.33022e-06	AT5G62920/AT3G57040
Traes_4AS_254B6D654	-1.01899	0.00147655	AT4G37870
Traes_1AL_CEA78C84D	-1.0157	0.000435782	AT1G04770
