## Supplementary Table 2 for "Transcriptomic Insights into Drought Tolerance Enhancement in Bread Wheat Induced by a Microalgae-based Biostimulant"

### Sheet: GO term enrichment
Table S2. Gene Ontology Enrichment over Differentially Expressed Genes in Drought-stressed plants compared to fully irrigated plants
Activated genes
ID	Description	GeneRatio	BgRatio	p.adjust	geneID
GO:0016036	cellular response to phosphate starvation	50/313	298/66094	3.63811797407006E-59	Traes_6AL_91F3E548F/Traes_7DL_0E0E05BB9/Traes_3B_D6D567EEF2/Traes_3B_4DEB84E2E/Traes_2AS_3EDDFBB19/Traes_7BS_E84316DC2/Traes_3DS_D232D9685/Traes_7DS_043F7ABB5/Traes_6AL_04E62B183/Traes_3AS_47F5392A3/Traes_2AS_4EFA77404/Traes_7BL_DD88849AE/Traes_3B_145B649D5/Traes_2BS_B296754F9/Traes_2AS_96D993ED0/Traes_5BL_FC28B66D8/Traes_3DL_60150F547/Traes_5AL_65FC8CBE2/Traes_2BS_E9B276FE4/Traes_6BL_798EC1015/T…
GO:0055062	phosphate ion homeostasis	16/313	65/66094	3.55011526084972E-21	Traes_2AL_56247C7D9/Traes_2DL_652675A4A/Traes_6DL_20A343A96/Traes_2BL_56779CC56/Traes_3DL_9F70B873C/Traes_2BL_007AADDF1/Traes_3DL_01383BD6A/Traes_7BL_8E2FAECC0/Traes_7DL_F4972CA5C/Traes_7AS_2AAF32566/Traes_2AL_26065F906/Traes_6AL_2B4A305CD/Traes_6BL_005314A5D/Traes_7DS_8B69EA343/Traes_5DL_391DF2590/Traes_3B_C3C710885
GO:0046475	glycerophospholipid catabolic process	10/313	12/66094	3.74352393989705E-20	Traes_3AL_DABE7199F/Traes_2BL_56779CC56/Traes_3DL_9F70B873C/Traes_3DL_01383BD6A/Traes_7AS_2AAF32566/Traes_3B_6A3604BF5/Traes_7AS_249B59BA1/Traes_2AL_E28BDB57F/Traes_7DS_8B69EA343/Traes_3B_C3C710885
GO:0006817	phosphate ion transport	11/313	95/66094	5.23473151457098E-11	Traes_7BS_E84316DC2/Traes_7DS_043F7ABB5/Traes_5BL_FC28B66D8/Traes_4AL_D7CEEBE8C/Traes_7DS_18379EC09/Traes_6DL_20A343A96/Traes_7AS_735085EFB/Traes_5DL_1B21D9A26/Traes_6AL_2B4A305CD/Traes_6BL_005314A5D/Traes_7DS_0AB5BFE95
GO:0030643	cellular phosphate ion homeostasis	6/313	11/66094	1.74533539883368E-10	Traes_2BL_56779CC56/Traes_3DL_9F70B873C/Traes_3DL_01383BD6A/Traes_7AS_2AAF32566/Traes_7DS_8B69EA343/Traes_3B_C3C710885
GO:0046434	organophosphate catabolic process	11/313	259/66094	1.31884554243614E-06	Traes_3AL_DABE7199F/Traes_2BL_56779CC56/Traes_3DL_9F70B873C/Traes_3DL_01383BD6A/Traes_4DS_6D27A2331/Traes_7AS_2AAF32566/Traes_3B_6A3604BF5/Traes_7AS_249B59BA1/Traes_2AL_E28BDB57F/Traes_7DS_8B69EA343/Traes_3B_C3C710885
GO:0046136	positive regulation of vitamin metabolic process	4/313	15/66094	9.41221314877715E-06	Traes_3B_FF10F252A/Traes_3DL_04FECA781/Traes_3B_45A144661/Traes_3AL_2420CDA0C
GO:1904965	regulation of vitamin E biosynthetic process	4/313	15/66094	9.41221314877715E-06	Traes_3B_FF10F252A/Traes_3DL_04FECA781/Traes_3B_45A144661/Traes_3AL_2420CDA0C
GO:1904966	positive regulation of vitamin E biosynthetic process	4/313	15/66094	9.41221314877715E-06	Traes_3B_FF10F252A/Traes_3DL_04FECA781/Traes_3B_45A144661/Traes_3AL_2420CDA0C
GO:0032958	inositol phosphate biosynthetic process	4/313	43/66094	0.00051098973221	Traes_3B_FF10F252A/Traes_3DL_04FECA781/Traes_3B_45A144661/Traes_3AL_2420CDA0C
GO:0010189	vitamin E biosynthetic process	4/313	51/66094	0.000927102173136	Traes_3B_FF10F252A/Traes_3DL_04FECA781/Traes_3B_45A144661/Traes_3AL_2420CDA0C
GO:0006020	inositol metabolic process	4/313	62/66094	0.001721719213548	Traes_3B_FF10F252A/Traes_3DL_04FECA781/Traes_3B_45A144661/Traes_3AL_2420CDA0C
GO:0010438	cellular response to sulfur starvation	2/313	12/66094	0.008542693159079	Traes_1BL_A3BAAF327/Traes_5BL_5082542FB
GO:0090548	response to nitrate starvation	2/313	19/66094	0.016240678692715	Traes_3DL_DBA04EB78/Traes_2BS_10A8CAB27
GO:0043647	inositol phosphate metabolic process	4/313	134/66094	0.017357066432323	Traes_3B_FF10F252A/Traes_3DL_04FECA781/Traes_3B_45A144661/Traes_3AL_2420CDA0C
Repressed genes
ID	Description	GeneRatio	BgRatio	p.adjust	geneID
GO:0000122	negative regulation of transcription by RNA polymerase II	7/28	166/66094	0.00000000005467109028	Traes_5DS_7FD4F7284/Traes_5AS_8DF82307C3/Traes_5BS_DF2486215/Traes_5AS_8DF82307C/Traes_5AS_8DF82307C1/Traes_5AS_8DF82307C2/Traes_5BS_B3834F8C0
GO:0015995	chlorophyll biosynthetic process	2/28	367/66094	0.0270363890691805	Traes_2DL_3C229EB92/Traes_2AL_A0A36D568
GO:0006779	porphyrin-containing compound biosynthetic process	2/28	430/66094	0.0326820161198865	Traes_2DL_3C229EB92/Traes_2AL_A0A36D568
