## Supplementary Table 4 for "Transcriptomic Insights into Drought Tolerance Enhancement in Bread Wheat Induced by a Microalgae-based Biostimulant"

### Sheet: Hoja1
Table S4. Gene Ontology Enrichment over Differentially Expressed Genes in Drought-stressed LRM treated plants compared To drought-stressed control untreated plants
Common activated genes
ID	Description	GeneRatio	BgRatio	p.adjust	geneID
GO:0016036	cellular response to phosphate starvation	38/199	298/66094	1.182155957305E-47	Traes_6AL_91F3E548F/Traes_7DL_0E0E05BB9/Traes_3B_D6D567EEF2/Traes_3B_4DEB84E2E/Traes_2AS_3EDDFBB19/Traes_3DS_D232D9685/Traes_7DS_043F7ABB5/Traes_3AS_47F5392A3/Traes_3B_145B649D5/Traes_2BS_B296754F9/Traes_2AS_96D993ED0/Traes_5BL_FC28B66D8/Traes_3DL_60150F5
GO:0046475	glycerophospholipid catabolic process	4/199	12/66094	0.00000221433848705373	Traes_7AS_2AAF32566/Traes_7AS_249B59BA1/Traes_2AL_E28BDB57F/Traes_7DS_8B69EA343
GO:0055062	phosphate ion homeostasis	6/199	65/66094	0.00000221433848705373	Traes_2AL_56247C7D9/Traes_2BL_007AADDF1/Traes_7DL_F4972CA5C/Traes_7AS_2AAF32566/Traes_2AL_26065F906/Traes_7DS_8B69EA343
GO:0009395	phospholipid catabolic process	5/199	79/66094	0.0000995576275669559	Traes_4DS_6D27A2331/Traes_7AS_2AAF32566/Traes_7AS_249B59BA1/Traes_2AL_E28BDB57F/Traes_7DS_8B69EA343
GO:0032107	regulation of response to nutrient levels	3/199	12/66094	0.00010435535062141	Traes_2AS_96D993ED0/Traes_2BS_E9B276FE4/Traes_2BS_10A8CAB27
GO:0006817	phosphate ion transport	4/199	95/66094	0.00243684757349761	Traes_7DS_043F7ABB5/Traes_5BL_FC28B66D8/Traes_7AS_735085EFB/Traes_5DL_1B21D9A26
GO:0140255	regulation of cellular response to phosphate starvation	2/199	10/66094	0.00359542872184112	Traes_2AS_96D993ED0/Traes_2BS_E9B276FE4
GO:0046136	positive regulation of vitamin metabolic process	2/199	15/66094	0.00535903723560072	Traes_3B_FF10F252A/Traes_3AL_2420CDA0C
GO:1904965	regulation of vitamin E biosynthetic process	2/199	15/66094	0.00535903723560072	Traes_3B_FF10F252A/Traes_3AL_2420CDA0C
GO:1904966	positive regulation of vitamin E biosynthetic process	2/199	15/66094	0.00535903723560072	Traes_3B_FF10F252A/Traes_3AL_2420CDA0C
GO:0032958	inositol phosphate biosynthetic process	2/199	43/66094	0.0270089636521603	Traes_3B_FF10F252A/Traes_3AL_2420CDA0C
GO:0010189	vitamin E biosynthetic process	2/199	51/66094	0.0341613537766649	Traes_3B_FF10F252A/Traes_3AL_2420CDA0C
GO:0006020	inositol metabolic process	2/199	62/66094	0.0439853964266343	Traes_3B_FF10F252A/Traes_3AL_2420CDA0C
Drought-LRM-specific activated genes
ID	Description	GeneRatio	BgRatio	p.adjust	geneID
GO:0015977	carbon fixation	14/581	94/66094	0.00000000005770606082	Traes_4AS_18BDC7C68/Traes_2AL_577BE9937/Traes_5AL_282E51555/Traes_3DS_171B4A263/Traes_3AS_E92E6FA1E/Traes_1DL_64567C4F0/Traes_7DS_1D74598FD/Traes_2AS_43D9860BB/Traes_6BL_ACE5A7934/Traes_2BS_43D9860BB/Traes_7AS_97A8A5101/Traes_5DL_14A260684/Traes_5DS_43D98
GO:0017014	protein nitrosylation	14/581	96/66094	0.00000000005770606082	Traes_4AS_18BDC7C68/Traes_2AL_577BE9937/Traes_5AL_282E51555/Traes_3DS_171B4A263/Traes_3AS_E92E6FA1E/Traes_1DL_64567C4F0/Traes_7DS_1D74598FD/Traes_2AS_43D9860BB/Traes_6BL_ACE5A7934/Traes_2BS_43D9860BB/Traes_7AS_97A8A5101/Traes_5DL_14A260684/Traes_5DS_43D98
GO:0018119	peptidyl-cysteine S-nitrosylation	14/581	96/66094	0.00000000005770606082	Traes_4AS_18BDC7C68/Traes_2AL_577BE9937/Traes_5AL_282E51555/Traes_3DS_171B4A263/Traes_3AS_E92E6FA1E/Traes_1DL_64567C4F0/Traes_7DS_1D74598FD/Traes_2AS_43D9860BB/Traes_6BL_ACE5A7934/Traes_2BS_43D9860BB/Traes_7AS_97A8A5101/Traes_5DL_14A260684/Traes_5DS_43D98
GO:0018198	peptidyl-cysteine modification	18/581	208/66094	0.00000000005770606082	Traes_4AS_18BDC7C68/Traes_2AL_577BE9937/Traes_5AL_282E51555/Traes_3DS_171B4A263/Traes_3AS_E92E6FA1E/Traes_1DL_64567C4F0/Traes_7DS_1D74598FD/Traes_2AS_43D9860BB/Traes_6BL_ACE5A7934/Traes_2DS_E27ADECC6/Traes_1AL_FA27281BB/Traes_2BS_43D9860BB/Traes_7AS_97A8A
GO:0006749	glutathione metabolic process	15/581	320/66094	0.0000404194844900363	Traes_5DL_2AE59A2BA/Traes_4AL_D49BB2C53/Traes_6BS_6D372C770/Traes_1AL_657856E06/Traes_7AL_E58674B35/Traes_7BL_39451C0EC/Traes_1BL_A5CC574CF/Traes_1AS_9D59F9C89/Traes_4AL_A06C88922/Traes_1AL_C64C85707/Traes_1DL_645A2ECC0/Traes_7DS_91647DECC/Traes_7DL_CCBA1
GO:0016036	cellular response to phosphate starvation	11/581	298/66094	0.00589020966777216	Traes_2AL_218CD1AAD/Traes_6DL_3C24839E6/Traes_7BL_48A3E8A28/Traes_4BS_416F52524/Traes_6AS_7FB8F9A66/Traes_7DL_53DB0C6B3/Traes_6AL_B66F0AE63/Traes_3B_C5B9970E9/Traes_4BS_07577A882/Traes_6DL_2D2912E9C/Traes_6DL_C4DC2B23A
Drought-untreated-specific activated genes
ID	Description	GeneRatio	BgRatio	p.adjust	geneID
GO:0055062	phosphate ion homeostasis	10/114	65/66094	3.2387596612502E-015	Traes_2DL_652675A4A/Traes_6DL_20A343A96/Traes_2BL_56779CC56/Traes_3DL_9F70B873C/Traes_3DL_01383BD6A/Traes_7BL_8E2FAECC0/Traes_6AL_2B4A305CD/Traes_6BL_005314A5D/Traes_5DL_391DF2590/Traes_3B_C3C710885
GO:0046475	glycerophospholipid catabolic process	6/114	12/66094	0.00000000000132993361	Traes_3AL_DABE7199F/Traes_2BL_56779CC56/Traes_3DL_9F70B873C/Traes_3DL_01383BD6A/Traes_3B_6A3604BF5/Traes_3B_C3C710885
GO:0016036	cellular response to phosphate starvation	12/114	298/66094	0.00000000001044750322	Traes_7BS_E84316DC2/Traes_6AL_04E62B183/Traes_2AS_4EFA77404/Traes_7BL_DD88849AE/Traes_7DL_B994066FA/Traes_4DS_656B93262/Traes_2DS_074C825C9/Traes_4BS_90B7D3855/Traes_3DL_19CC0F025/Traes_3DS_01821AC73/Traes_4AL_02F7D1B1F/Traes_7DL_71905FA7B
GO:0009395	phospholipid catabolic process	6/114	79/66094	0.0000001456946654984	Traes_3AL_DABE7199F/Traes_2BL_56779CC56/Traes_3DL_9F70B873C/Traes_3DL_01383BD6A/Traes_3B_6A3604BF5/Traes_3B_C3C710885
GO:1904965	regulation of vitamin E biosynthetic process	2/114	15/66094	0.00219690188907346	Traes_3DL_04FECA781/Traes_3B_45A144661
GO:0010189	vitamin E biosynthetic process	2/114	51/66094	0.0190765230868622	Traes_3DL_04FECA781/Traes_3B_45A144661
Common repressed genes
ID	Description	GeneRatio	BgRatio	p.adjust	geneID
GO:0000122	negative regulation of transcription by RNA polymerase II	7/15	166/66094	0.00000000000006318119	Traes_5DS_7FD4F7284/Traes_5AS_8DF82307C3/Traes_5BS_DF2486215/Traes_5AS_8DF82307C/Traes_5AS_8DF82307C1/Traes_5AS_8DF82307C2/Traes_5BS_B3834F8C0
GO:0019319	hexose biosynthetic process	2/15	114/66094	0.00137306368067091	Traes_4AS_254B6D654/Traes_4DL_D7237EFB9
GO:0006006	glucose metabolic process	2/15	220/66094	0.0026009538812833	Traes_4AS_254B6D654/Traes_4DL_D7237EFB9
GO:0046364	monosaccharide biosynthetic process	2/15	223/66094	0.0026009538812833	Traes_4AS_254B6D654/Traes_4DL_D7237EFB9
GO:0015995	chlorophyll biosynthetic process	2/15	367/66094	0.00528069281653314	Traes_2DL_3C229EB92/Traes_2AL_A0A36D568
Drought-LRM-specific repressed genes
ID	Description	GeneRatio	BgRatio	p.adjust	geneID
GO:1901259	chloroplast rRNA processing	25/666	93/66094	1.37541084984697E-25	Traes_5BL_991C9C957/Traes_4DS_C23239E6A/Traes_6BS_055B0C523/Traes_4BS_06A528D27/Traes_4DS_478BB4898/Traes_2AS_45C8795D8/Traes_2BL_8CC7DE748/Traes_5BL_FFAC25A88/Traes_6DL_1F5F1538A/Traes_4AS_AC5F94816/Traes_4AL_B06CE341F/Traes_4BS_674C570B5/Traes_4AL_BE1AD
GO:0009765	photosynthesis, light harvesting	21/666	171/66094	0.0000000000000251086	Traes_6AS_F8D06BEC8/Traes_1DL_430D91CBE/Traes_7BS_6606D4150/Traes_6BS_1BE03792C/Traes_5DL_1F44EFC2C/Traes_1AS_4C784AA40/Traes_6AS_E5254BC5B/Traes_7DS_E6820A9C7/Traes_5BL_6FB7A4B58/Traes_5BL_5081CE9EC/Traes_1BL_E7A59AA9C/Traes_1BL_60E2B386F/Traes_6DS_6FEF7
GO:0032544	plastid translation	16/666	72/66094	8.64148068445273E-015	Traes_4DS_C23239E6A/Traes_2AS_BE8D336DB/Traes_1BL_27DA1DC89/Traes_2DL_9741F75DC/Traes_7BL_C99BF5CA9/Traes_1DL_A52FA9300/Traes_2DL_41EF8C485/Traes_2BL_0C315AEB5/Traes_7AL_EA6B88D3F/Traes_4AL_BE1AD302B/Traes_2AL_CB3FF487A/Traes_2DS_867D0797A/Traes_1AL_DB08E
GO:0015995	chlorophyll biosynthetic process	22/666	367/66094	0.00000000575701282213	Traes_5BL_1DE088A30/Traes_5AS_3354E01BA/Traes_6AS_F205EE33F/Traes_2AL_DF262E611/Traes_6AS_E114D6D5B/Traes_2AS_FF77B9B04/Traes_7BL_82850CC15/Traes_6DS_5CD55B199/Traes_5AS_905D6F817/Traes_6BS_0726A0A88/Traes_3DL_05F89BD43/Traes_5BS_5C3BA5328/Traes_7AL_8481A
GO:0042372	phylloquinone biosynthetic process	9/666	48/66094	0.00000008419556261216	Traes_7DS_9FEB16F96/Traes_4BL_202D66FCD/Traes_4BL_FF6954EC1/Traes_2DL_030C04724/Traes_7AL_0DD4C9A6C/Traes_4AL_70D393C3B/Traes_3AL_A3B273BAC/Traes_4DL_80F9D8740/Traes_3B_0DD4C9A6C
GO:0042793	plastid transcription	7/666	45/66094	0.000011324829174312	Traes_2DL_FF028BAC0/Traes_2AS_C688EB0A6/Traes_3B_89D402857/Traes_2AS_BC40523C1/Traes_4AS_5A4EAD2EC/Traes_3AL_E5CB6F48A/Traes_3DL_A709CB441
GO:0019750	chloroplast localization	9/666	137/66094	0.000240790510988408	Traes_6DL_0A0ABD677/Traes_3AL_1E254DBE9/Traes_3DL_19303F94D/Traes_6DL_8F3A2A337/Traes_6BL_C31555896/Traes_3B_A5BCB90FA/Traes_6BL_B0DF8AAC2/Traes_3DL_E578AA7D9/Traes_6AL_E0594BF4C
GO:0051644	plastid localization	9/666	137/66094	0.000240790510988408	Traes_6DL_0A0ABD677/Traes_3AL_1E254DBE9/Traes_3DL_19303F94D/Traes_6DL_8F3A2A337/Traes_6BL_C31555896/Traes_3B_A5BCB90FA/Traes_6BL_B0DF8AAC2/Traes_3DL_E578AA7D9/Traes_6AL_E0594BF4C
GO:0010020	chloroplast fission	7/666	93/66094	0.000694688904640733	Traes_1DL_701F070B7/Traes_2AL_2612F72B9/Traes_2AL_5745581C6/Traes_2BL_E8D5E0972/Traes_2DL_5F9D707F2/Traes_2AL_341C03FBF/Traes_1AL_6C8AFF407
GO:0009668	plastid membrane organization	9/666	234/66094	0.00601194916048002	Traes_6DS_AF55223AE/Traes_6AS_101337AE9/Traes_5AL_F0A8C7FE0/Traes_6BS_14412E13A/Traes_6BS_4B87EDB1A/Traes_7DL_95E6AD721/Traes_5BL_4C91C9D79/Traes_3DL_A709CB441/Traes_6AS_937947808
GO:0016117	carotenoid biosynthetic process	5/666	99/66094	0.0258637124553939	Traes_2AS_FF77B9B04/Traes_5AS_905D6F817/Traes_2BS_23B5153F9/Traes_2DL_A792D76FC/Traes_2DL_05FBEBAAD
