## Supplementary Table 5 for "Transcriptomic Insights into Drought Tolerance Enhancement in Bread Wheat Induced by a Microalgae-based Biostimulant"

### Sheet: Activated LRM Fully Irrigated
Activated Genes Fully Irrigated Treated (LRM 180ml) vs Untreated (H20 180ml) Plants
Gene ID	Log2FoldChange	Adjusted p-value	Best Arabidopsis Orthologs
Traes_5BL_C78416D4E	6.71802	8.05504e-05	AT3G07040/AT3G46730
Traes_1AL_A27146E34	0.802509	0.0425386	AT1G75250
Traes_3DS_652B75B8A	0.773742	0.00510782	AT5G56600
Traes_6DS_45417CBA9	0.767128	0.0291964	AT1G79430
Traes_5AS_533D0D0E1	0.758821	0.0105591	AT2G47870
Traes_2BS_8BED816B1	0.749704	0.0101709	AT5G02810
Traes_3B_AB16D33F6	0.721309	0.0425386
Traes_2AL_39F789674	0.71725	0.0100048	AT1G06040
Traes_5AL_B7EC7B678	0.707093	0.000846424
Traes_5BL_FCF62F21B	0.702025	0.0101709	AT4G38960
Traes_1AS_D930B0312	0.693513	0.0417315	AT3G12320
Traes_1AS_0A17777BA	0.687395	0.0100048	AT1G10390
Traes_1AL_4490ED4C6	0.68401	0.0416585	AT4G39250/AT1G75250
Traes_4AS_1820493B9	0.679364	0.0408511	AT1G19400
Traes_7DL_310E46F15	0.674119	0.000887192	AT1G01060
Traes_3DL_421F6D2AB	0.671908	0.0229253	AT3G57810
Traes_5BS_E10CFAEA8	0.671798	0.000907397	AT2G23450
Traes_7BL_F8B9E818C	0.66649	0.0417315	AT3G10190
Traes_1BL_F0A1D1118	0.662004	0.0019483	AT1G75250
Traes_2DL_D5CCFB79D	0.661874	0.00386389	AT4G11600
Traes_5BL_4B2CD12B91	0.661379	0.00455383	AT1G66400
Traes_3B_23AD8F5B7	0.657114	0.0187929	AT5G11650
Traes_1AL_1F3FBE952	0.654809	0.0216041	AT1G01490
Traes_3B_E3DE85A4F	0.641194	0.00304021	AT4G01040
Traes_2DL_3DA0580EA	0.636046	0.0416585
Traes_5BL_2F6B306DD	0.634184	0.000846424	AT5G22390
Traes_1BL_8E8A04CDE	0.629593	0.00754373	AT1G73180
Traes_7BL_998EC9F74	0.629068	0.035829	AT1G01060/AT5G37260
Traes_3DL_30CF35BB3	0.614375	0.000846424	AT2G30424
Traes_2DS_CAD0529AF	0.611063	0.0282729	AT5G37780
Traes_2BS_7E04C0EE9	0.609753	0.035829	AT1G18210
Traes_7AS_406885D49	0.604985	0.0229253	AT4G25780
Traes_5AL_37BFFFD9E	0.603395	0.0493459	AT5G13750/AT3G43790
Traes_3B_111E84A65	0.603126	0.0361037	AT1G72180
Traes_6AL_625095415	0.593492	0.0141976

### Sheet: Repressed LRM Fully Irrigated
Repressed Genes Fully Irrigated Treated (LRM 180ml) vs Untreated (H20 180ml) Plants
Gene ID	Log2FoldChange	Adjusted p-value	Best Arabidopsis Orthologs
Traes_6DL_20A343A96	-2.08176	0.0019483	AT1G63010/AT4G22990
Traes_6BL_005314A5D	-1.2432	0.0146419	AT1G63010/AT4G22990
Traes_4DS_71B447B86	-0.99944	0.0416585	AT1G64790
Traes_3DL_FDC704896	-0.975358	0.046587	AT1G36160
Traes_6DL_D65B5E33F	-0.92825	0.046587	AT4G20850
Traes_1DL_9B029695B	-0.843523	0.0386648	AT4G17140
Traes_6AS_5B330C790	-0.800152	0.0197036	AT3G14940
Traes_3B_034A18DEA	-0.746718	0.0356778	AT2G46560
Traes_2DL_43381AFB9	-0.725917	0.0129005	AT2G45540
Traes_1BL_AE37B6C66	-0.723496	0.0456848	AT1G04160/AT1G04600/AT2G33240/AT5G43900
Traes_1AL_5EE5C4D0C	-0.718328	0.0361631	AT4G17140
Traes_5AS_D71CD62EA	-0.682018	0.035829	AT2G02560
Traes_1AL_343932722	-0.667996	0.00812218	AT1G50030
Traes_6DS_E66547E66	-0.65558	0.0282729	AT3G45140
Traes_1DS_CA7098EDC	-0.646714	0.0361037	AT3G17205
Traes_4AL_925E5A9C4	-0.634112	0.00457817	AT1G25450/AT1G68530
Traes_1AS_98C567467	-0.629152	0.00779089	AT4G02510
Traes_3B_F7C19D8CE	-0.628442	0.048643	AT4G33010
Traes_6DL_DCC989DA7	-0.623457	0.042279	AT5G10540
Traes_7DS_B0410770C	-0.618556	0.00491931	AT3G13330
Traes_1AL_7E06C6672	-0.612377	0.0105591	AT1G02080
Traes_4BL_FC0FBFF7E	-0.610775	0.0216041	AT1G02080
Traes_7AS_200939CE7	-0.598491	0.0417315	AT1G15780
Traes_5AL_C97D8329F	-0.589693	0.00372159	AT1G02080
Traes_2BL_E9CE90150	-0.588221	0.00561166	AT3G03770
