## Supplementary Table 6 for "Transcriptomic Insights into Drought Tolerance Enhancement in Bread Wheat Induced by a Microalgae-based Biostimulant"

### Sheet: Hoja1
Table S6. Gene Ontology Enrichment over Differentially Expressed Genes in Fully Irrigated LRM treated plants compared to untreated plants
Activated genes
ID	Description	GeneRatio	BgRatio	p.adjust	geneID
GO:0042754	negative regulation of circadian rhythm	2/30	11/66094	0.00112509770114386	Traes_7BL_998EC9F74/Traes_7DL_310E46F15
GO:0051090	regulation of DNA-binding transcription factor activity	2/30	15/66094	0.00112509770114386	Traes_7BL_998EC9F74/Traes_7DL_310E46F15
GO:2000030	regulation of response to red or far red light	3/30	144/66094	0.00141773453958413	Traes_1AS_0A17777BA/Traes_2AL_39F789674/Traes_5BL_FCF62F21B
GO:1902446	regulation of shade avoidance	2/30	24/66094	0.00147494688553764	Traes_1AS_0A17777BA/Traes_2AL_39F789674
GO:0042752	regulation of circadian rhythm	3/30	227/66094	0.00327376214654624	Traes_5BL_FCF62F21B/Traes_7BL_998EC9F74/Traes_7DL_310E46F15
Repressed genes
ID	Description	GeneRatio	BgRatio	p.adjust	geneID
GO:0000288	nuclear-transcribed mRNA catabolic process, deadenylation-dependent decay	3/25	115/66094	0.00147701325916301	Traes_1AL_7E06C6672/Traes_4BL_FC0FBFF7E/Traes_5AL_C97D8329F
GO:0050779	RNA destabilization	3/25	202/66094	0.00231904807222468	Traes_1AL_7E06C6672/Traes_4BL_FC0FBFF7E/Traes_5AL_C97D8329F
GO:0045053	protein retention in Golgi apparatus	2/25	50/66094	0.00263219304608401	Traes_1AL_5EE5C4D0C/Traes_1DL_9B029695B
GO:0006623	protein targeting to vacuole	2/25	226/66094	0.0218279767993471	Traes_1AL_5EE5C4D0C/Traes_1DL_9B029695B
GO:0010265	SCF complex assembly	1/25	26/66094	0.035154866895332	Traes_5AS_D71CD62EA
GO:0060151	peroxisome localization	1/25	28/66094	0.0367322600086225	Traes_1BL_AE37B6C66
